# Deconvoluting fiber type proportions from human skeletal muscle transcriptomics and proteomics data using FibeRtypeR

**DOI:** 10.1101/2025.09.17.676778

**Authors:** Thibaux Van der Stede, Roger Moreno-Justicia, Freek Van de Casteele, Eline Lievens, Alexia Van de Loock, Jonas Vandecauter, Peter Merseburger, Jimmy Van den Eynden, Delphi Van Haver, An Staes, Simon Devos, Morten Hostrup, Pieter Mestdagh, Jo Vandesompele, Ben Stocks, Atul S Deshmukh, Wim Derave

**Affiliations:** Department of Movement and Sports Sciences, Ghent University, Ghent, Belgium; Unit for Molecular Immunology and Inflammation, VIB-UGent Center for Inflammation Research, Flanders Institute for Biotechnology (VIB), Ghent, Belgium; Department of Internal Medicine and Pediatrics, Ghent University, Ghent, Belgium; Novo Nordisk Foundation Center for Basic Metabolic Research, Faculty of Health and Medical Sciences, University of Copenhagen, Copenhagen, Denmark; Department of Human Structure and Repair, Ghent University, Ghent, Belgium; Cancer Research Institute Ghent (CRIG), Ghent, Belgium; VIB Proteomics Core, Ghent, Belgium; Department of Biomolecular Medicine, Ghent University, Ghent, Belgium; Department of Nutrition, Exercise and Sports, University of Copenhagen, Copenhagen, Denmark; Department of Molecular Medicine and Surgery, Integrative Physiology, Karolinska Institutet, Stockholm, Sweden

**Keywords:** Skeletal muscle, fiber type, transcriptomics, proteomics, deconvolution, FibeRtypeR

## Abstract

Muscle fibers are the dominant, multinucleated cell type in skeletal muscle. In humans, they can be classified as slow (type 1) and fast (type 2) fibers, traditionally based on distinct properties of their contractile machinery. Slow and fast fibers are characterized by shared and specific cellular complexities that are pivotal for their adaptive capacity to exercise or role in metabolic disease progression. In this era of omics research, there is a critical need to accurately infer muscle fiber type proportions from bulk tissue omics datasets, as single-fiber approaches are not feasible in large-scale or retrospective studies. Here we present FibeRtypeR, an easy-to-use web application to accurately estimate fiber type proportions from bulk transcriptomics and proteomics datasets: *https://muscleapps.ugent.be*. FibeRtypeR exploits transcriptomics and proteomics profiles of 1000 fiber-typed individual human skeletal muscle fibers as a reference dataset and is validated against paired immunohistochemical fiber type determinations in 160 muscle biopsies. We show that FibeRtypeR can be applied to public datasets, illustrating the application potential across a wide range of biological contexts such as aging, disease and exercise training. This new freely accessible computational tool will prove valuable to the skeletal muscle research community.

**Key points:**

- Bulk muscle omics datasets lack fiber type specific information
- Our new tool, FibeRtypeR, leverages in-house collected single-fiber profiles allowing for accurate fiber type inference
- FibeRtypeR is methodologically robust across omics technologies and workflows
- We host FibeRtypeR as an intuitive open-access Shiny app, applicable to new and publicly available transcriptomics and proteomics datasets
