## Supplemental table 1 for "Deconvoluting fiber type proportions from human skeletal muscle transcriptomics and proteomics data using FibeRtypeR"

### Sheet: Sheet1
	Slow markers				Fast markers
	Transcriptome	Shared	Proteome		Transcriptome	Shared	Proteome
1	ACTC1	ATP2A2	AKAP13		AK1	ACTN3	DNAH7
2	ADAMTSL4	LDHB	CSNK1D		ALDOA	MYBPC2	ENG
3	ALPK2	MYH7	GOLGA4		APIP	MYH1	FASTKD5
4	ANKRD2	MYL2	GTPBP3		ATP2A1	MYH2	KIF1C
5	ATP1B4	MYL3	MPO		ATP2B2	TNNC2	MYLPF
6	BTG2	MYL6B	SUB1		ATRNL1	TNNI2	NGRN
7	CASQ2	MYOZ2			CA14	TNNT3	PRRG1
8	CD36	PDLIM1			CNTFR		SLC22A25
9	CES2	TNNC1			DAAM2		USP28
10	CHRNA1	TNNI1			DDIT4L		USP48
11	CKB	TNNT1			DOK5		ZC3H8
12	CYB5R1	TPM3			ENO3
13	DNAJA4				FAM166B
14	DPYSL3				FARP1
15	FABP3				FBP2
16	FLRT2				G0S2
17	FNDC5				GADL1
18	GPD1L				GAPDH
19	GPT2				GDNF
20	HSPB6				GGT7
21	IDI2				GPD1
22	IL17D				GPD2
23	KLHDC8B				HEXIM2
24	LINC01405				IL32
25	LMOD2				LDHA
26	LPL				LMOD1
27	MASP1				MAFA
28	MT2A				MLF1
29	MYH7B				MSS51
30	MYL12A				MTHFD2
31	MYLK3				MYL1
32	MYOM3				NANOS1
33	P4HA1				NKAIN1
34	PCBP4				PFKM
35	PFN2				PGK1
36	PLIN5				PHKA1
37	PLN				PKM
38	PROX1				PLP2
39	PRRX1				PPP1R14C
40	PRSS50				PRKAG3
41	RETSAT				SH3RF2
42	RGS3				SLC16A3
43	RSPO3				SLN
44	RYR3				TPM1
45	SH3KBP1				UCP3
46	SLC41A1
47	SLC4A7
48	SMTNL1
49	SNX21
50	TECRL
51	TMEM120A
52	USP54
53	XPO4
